# Single-cell transcriptomic profiling of *C. elegans* Q neuroblast lineage during migration and differentiation

**DOI:** 10.1101/2025.09.09.675151

**Authors:** Felipe L. Teixeira, Brian Sanderson, Jennifer L. Hackett, Erik A. Lundquist

## Abstract

Proper migration and differentiation of neuroblasts into neurons are essential for the development of a healthy nervous system. In this context, the asymmetrical migration of *Caenorhabditis elegans* Q neuroblasts provides a powerful model for studying the genetic aspects of neuronal migration *in vivo* at single-cell resolution. We isolated Q lineage cells at various stages of development using FACS and employed single-cell RNA sequencing to investigate the molecular mechanisms underlying the migration and differentiation of these neuroblasts. We created a robust transcriptomic differentiation map of the Q neuroblast lineage and used established markers to identify each cell in the lineage. Our results revealed novel genes not previously described on these cells and linked the expression of known genes to specific stages of Q lineage progression. Furthermore, functional enrichment and imaging provided evidence that the parent Q cells are initially specified with an epithelial-like identity and undergo epithelial-mesenchymal transition during the early stages of migration. We also identified novel Wnt-related mechanisms, including left-right asymmetric expression of *cwn-1* and *cwn-2*, and the involvement of the Wnt/β-catenin asymmetry pathway in the Q lineage. Our work offers a high-resolution view of neuroblast development, showcasing the power of single-cell transcriptomics to reveal stage-specific regulatory programs.

**Author Summary:** Cell migration and differentiation are critical steps for nervous system formation. Mapping changes in single-cell behavior during this process can greatly improve our understanding of neuronal development. However, the complexity of the human brain presents significant challenges to analyzing these processes in individual cells. Here, we used the Q neuroblast lineage from the nematode worm *Caenorhabditis elegans* as a model system to investigate the molecular dynamics of neurodevelopment using single-cell RNA sequencing. By analyzing over 6,000 individual cells from the Q lineage, we generated a detailed map showing how each cell in this lineage changes over time. This approach allowed us to identify new genes that had not previously been associated with this system and to identify the expression patterns of known genes at different stages of lineage development. By looking at gene functions at different stages, we also discovered that the parent cells in the lineage initially exhibit an epithelial-like identity before transitioning to neuroblasts and later becoming neurons. Overall, our study gives a clear picture of how gene expression changes as this neuroblast lineage develops, enhancing our understanding of how different genetic programs can influence neural development.
