## Supplementary material for "Single-cell transcriptomic profiling of *C. elegans* Q neuroblast lineage during migration and differentiation": S1 Table

### Sheet: Counts
Cell type	Median UMI	Median genes	Cell count
Qx	2103.95	929.5	272
QL	2312.68	1050	183
QL.a	1078.43	595	231
QL.ap	1217.23	531	1054
QL.p	1106.13	610.5	1328
QL.pa	1030.62	560	284
QR	2421.99	1113.5	132
QR.a	1300.91	649	511
QR.ap	1290.5	519	1451
QR.p	1133.74	636	533
QR.pa	1098.85	587	642
Qx.paa	713.995	421	97
Qx.pap	452.083	240	25
All cells	1216.55	580	6743
